# Defining the *Xanthomonas euvesicatoria* type II-secreted effector arsenal reveals key roles in bacterial nutrition and diversity across species

**DOI:** 10.64898/2026.06.19.733414

**Authors:** Samuel Goll, Theresa Staps, Kristina S. Munzert-Eberlein, Lilly Hafen, Akash K. Shivhare, Iliyana Kraleva, Susanne Matschi, Stephanie Krüger, Timo Engelsdorf, Daniela Büttner, Jessica L. Erickson

## Abstract

- The type II secretion (T2S) system is conserved across the *Xanthomonas* lineage, yet its contributions to pathogenicity and secreted protein repertoires are poorly defined. We demonstrate that T2S systems in *Xanthomonas* pathovars with divergent hosts and lifestyles are required for disease.
- Quantification of the plant cell wall composition during infection by *Xanthomonas euvesicatoria* (*Xe*) revealed a T2S-dependent depletion of galacturonic acid, suggesting T2 effector (T2E)-mediated cell wall remodeling.
- Using an *in planta* label-free proteomics approach, we identified two known and 20 new *Xe* T2Es from tomato apoplast, most annotated as cell wall-degrading enzymes and proteases. *In vitro* growth assays showed a T2S-mediated utilization of plant cell wall polysaccharides and proteins by *Xe*, as well as by *Xanthomonas axonopodis* pv. *glycines* (*Xag*) and *Xanthomonas campestris* pv. *campestris* (*Xcc*). Intriguingly, while families of cell wall-degrading enzymes are relatively well conserved across these three strains, protease repertoires have diversified significantly, suggesting more strain-specific functionalities.
- Our methodology establishes a framework for T2E discovery, enabling future functional dissection of this understudied effector class and its crosstalk with other bacterial virulence factors.
