## Supplementary material for "Defining the *Xanthomonas euvesicatoria* type II-secreted effector arsenal reveals key roles in bacterial nutrition and diversity across species": Table S7

### Sheet: Table S8
Table S8. Xanthomonas proteins identified via mass spectrometry of apoplast wash fluid samples from infected plants.
#23, #24 and #58 - peptides assigned to multiple proteins
#41 misassigned peptides (detected in non-inoculated sample)				Z score of log2 transformed LFQ intensities
	Protein IDs	Gene Names	Protein names	Non-inoculated 1	Non-inoculated 2	Non-inoculated 3	Xe WT 1	Xe WT 2	Xe WT 3	xps 1	xps 2	xps 3	Student's T-test Significant WT_xps	-Log Student's T-test p-value WT_xps	Student's T-test q-value WT_xps	Student's T-test Difference WT_xps	Student's T-test Test statistic WT_xps	Unique peptides	Sequence coverage [%]	Mol. weight [kDa]
1	tr|Q3BM59|Q3BM59_XANC5	XCV4423	Putative secreted protein	NaN	NaN	NaN	1.04711	1.18064	0.396914	-1.06572	-0.754799	-0.804138	*	2.59157	0	1.74977	6.71463	15	57.9	53.476
2	tr|Q3BMC4|Q3BMC4_XANC5	xynB2 XCV4358	endo-1,4-beta-xylanase (EC 3.2.1.8)	NaN	NaN	NaN	0.738433	1.18591	0.72973	-1.08654	-1.01471	-0.552831	*	2.84938	0	1.76938	7.86177	10	53.8	36.756
3	tr|Q3BP17|Q3BP17_XANC5	XCV3765	Chorismate mutase (EC 5.4.99.5)	NaN	NaN	NaN	0.867563	1.01977	0.695065	-1.37591	-0.375929	-0.830557	*	2.31987	0	1.7216	5.66497	9	59.3	20.349
4	tr|Q3BPB1|Q3BPB1_XANC5	XCV3671	Extracellular serine protease	NaN	NaN	NaN	1.39334	0.902541	0.173781	-1.13639	-0.796298	-0.53697	*	1.85408	0.014	1.64644	4.17335	7	14.8	63.676
5	tr|Q3BPE8|Q3BPE8_XANC5	celS XCV3634	Putative cellulase	NaN	NaN	NaN	0.816243	1.11488	0.653785	-1.1805	-0.325659	-1.07875	*	2.33382	0	1.72328	5.7153	9	52.4	29.761
6	tr|Q3BQ25|Q3BQ25_XANC5	XCV3407	Putative secreted protein	NaN	NaN	NaN	0.733553	0.653149	0.0393922	-1.42609	NaN	NaN		0	1	1.90146	0	7	27.7	35.972
7	tr|Q3BQ26|Q3BQ26_XANC5	XCV3406	Putative secreted protein	NaN	NaN	NaN	1.06364	1.03902	0.552848	-0.654653	-0.837381	-1.16348	*	2.86417	0	1.77034	7.93259	10	33	46.324
8	tr|Q3BQ88|Q3BQ88_XANC5	XCV3344	Putative secreted protein	NaN	NaN	NaN	1.15024	0.299861	-0.207535	NaN	NaN	-1.24256		0	1	1.65675	0	6	27.1	35.83
9	tr|Q3BR69|Q3BR69_XANC5	XCV3013	Putative cysteine protease	NaN	NaN	NaN	0.778376	0.985871	0.3595	-1.19935	NaN	-0.924401	*	2.1931	0	1.76979	6.83426	3	13.7	28.742
10	tr|Q3BSG1|Q3BSG1_XANC5	XCV2571	Polygalacturonase (EC 3.2.1.15)	NaN	NaN	NaN	1.03441	1.23286	0.32812	-1.05477	-0.730991	-0.809629	*	2.39459	0	1.73026	5.93883	23	62.2	58.501
11	tr|Q3BSG4|Q3BSG4_XANC5	XCV2568	Putative secreted protein	NaN	NaN	NaN	1.53897	0.820496	-0.02564	-0.967355	-0.89335	-0.473124	*	1.50646	0.020381	1.55589	3.25745	9	48.4	36.254
12	tr|Q3BSU2|Q3BSU2_XANC5	hpaJ XCV2440	Lytic murein transglycosylase	NaN	NaN	NaN	0.941562	1.25236	0.424981	-1.00578	-0.645692	-0.96743	*	2.5491	0	1.74594	6.54045	19	61.4	46.216
13	tr|Q3BTA4|Q3BTA4_XANC5	XCV2278	Pectate lyase (EC 4.2.2.2)	NaN	NaN	NaN	1.03636	1.08651	-0.006167	-0.689927	-1.50445	0.0776745	*	1.1457	0.027	1.41114	2.43623	17	74.5	46.758
14	tr|Q3BUL0|Q3BUL0_XANC5	XCV1822	Putative secreted protein	NaN	NaN	NaN	0.869294	1.18012	0.362573	-1.33623	-0.115959	-0.959798	*	1.6885	0.0124444	1.60799	3.71923	15	35.2	69.625
15	tr|Q3BXB3|Q3BXB3_XANC5	XCV0869	Putative secreted protein	NaN	NaN	NaN	1.09011	1.11107	0.435774	-0.88502	-1.06222	-0.689711	*	2.6901	0	1.75797	7.13429	21	45.1	84.396
16	tr|Q3BXD7|Q3BXD7_XANC5	XCV0845	Putative protease	NaN	NaN	NaN	0.606806	1.11928	0.385544	-1.07666	NaN	-1.03497	*	2.08537	0	1.75969	6.26304	10	37	61.39
17	tr|Q3BXR0|Q3BXR0_XANC5	pgl XCV0722	Polygalacturonase (EC 3.2.1.15)	NaN	NaN	NaN	1.27571	0.927334	0.311346	-1.05774	-1.07181	-0.38484	*	2.00962	0	1.67626	4.63357	15	54	47.446
18	tr|Q3BXW2|Q3BXW2_XANC5	engXCA XCV0670	Endoglucanase (EC 3.2.1.4)	NaN	NaN	NaN	1.17441	0.675212	-0.383809	-1.41965	NaN	-0.0461595		0.663851	0.136593	1.22151	1.5592	7	22.1	51.677
19	tr|Q3BY49|Q3BY49_XANC5	XCV0583	Putative secreted protease subtilase family	NaN	NaN	NaN	0.738248	1.41076	0.311139	-0.789137	-1.25328	-0.417723	*	1.82439	0.0131765	1.6401	4.08933	16	39.9	64.989
20	tr|Q3BYH0|Q3BYH0_XANC5	virK XCV0462	VirK protein	NaN	NaN	NaN	0.990321	0.977518	0.0453635	NaN	-1.13922	-0.873983	*	1.56246	0.0214	1.67767	4.03443	7	66.4	15.58
21	tr|Q3BYS4|Q3BYS4_XANC5	XCV0358	Putative cellulase (EC 3.2.1.4)	NaN	NaN	NaN	-0.548647	1.15423	-0.605586	NaN	NaN	NaN		0	0.639641	NaN	0	5	15.2	48.892
22	tr|Q3BR89|Q3BR89_XANC5	XCV2993	Extracellular serine protease	NaN	NaN	NaN	1.11819	1.06607	0.465289	-1.06076	-0.726155	-0.862629	*	2.8043	0	1.76637	7.64948	24	62.4	64.694
23	tr|Q3BPB0|Q3BPB0_XANC5;tr|Q3BPB2|Q3BPB2_XANC5	xadA2 XCV3672/XCV3670	Xanthomonas adhesin XadA	NaN	NaN	NaN	1.07494	1.22975	0.252861	-1.01948	-0.920859	-0.617216	*	2.19301	0	1.70504	5.22353	14	26	101.65
24	tr|Q3C011|Q3C011_XANC5;tr|Q3BTA6|Q3BTA6_XANC5;tr|Q3BTA5|Q3BTA5_XANC5	XCVd0093/XCV2276/XCV2277	Putative secreted protein	NaN	NaN	NaN	1.40899	0.893707	0.103166	-0.991879	-1.04008	-0.3739	*	1.67269	0.0117895	1.60391	3.67765	7	34.8	36.212
25	tr|Q3BP00|Q3BP00_XANC5	ompW3 XCV3782	OmpW family outer membrane protein	NaN	NaN	NaN	-0.00344408	-0.717689	-1.54265	0.340703	1.22607	0.697014	*	1.37175	0.024	-1.50919	-2.93769	6	60.1	23.803
26	tr|Q3BPG5|Q3BPG5_XANC5	XCV3617	TonB-dependent outer membrane receptor	NaN	NaN	NaN	-0.193579	-1.07965	-1.27478	0.908384	0.78463	0.854993	*	2.1489	0	-1.69867	-5.07663	22	43.2	88.131
27	tr|Q3BQP5|Q3BQP5_XANC5	XCV3187	TonB-dependent outer membrane receptor	NaN	NaN	NaN	0.391476	-0.760194	-1.67687	0.850371	0.696525	0.498688	*	1.05574	0.03472	-1.36372	-2.24682	27	44.5	104.27
28	tr|Q3BWU0|Q3BWU0_XANC5	XCV1042	OmpA family outer membrane protein	NaN	NaN	NaN	-0.232172	-0.924423	-1.37515	1.02414	0.84104	0.666563	*	2.07864	0	-1.68783	-4.84929	16	51	39.475
29	tr|Q3BYM1|Q3BYM1_XANC5	hrpF XCV0411	HrpF protein	NaN	NaN	NaN	NaN	-0.522786	-1.43333	0.221334	1.11083	0.62396	*	1.38274	0.0250909	-1.6301	-3.43374	11	23.2	86.42
30	sp|Q3BY61|CH60_XANC5	groEL groL XCV0571	Chaperonin GroEL (EC 5.6.1.7) (60 kDa chaperonin) (Chaperonin-60) (Cpn60)	NaN	NaN	NaN	-1.47608	NaN	NaN	0.47336	0.7186	0.284121		0	0.840339	-1.96811	0	15	33.3	57.198
31	tr|Q3BUK9|Q3BUK9_XANC5	celD XCV1823	Glucan 1,4-beta-glucosidase (EC 3.2.1.74)	NaN	NaN	NaN	NaN	NaN	NaN	-1.1479	0.682305	0.465597		0	0.712229	NaN	0	16	23.9	93.723
32	sp|Q3BMF2|XYLA_XANC5	xylA1 XCV1808 XCV4330	Xylose isomerase (EC 5.3.1.5)	NaN	NaN	NaN	NaN	NaN	NaN	1.1445	-0.439649	-0.704855		0	1	NaN	0	15	53.5	48.791
33	sp|Q3BPA1|AMPA_XANC5	pepA XCV3681	Probable cytosol aminopeptidase (EC 3.4.11.1) (Leucine aminopeptidase) (LAP) (EC 3.4.11.10) (Leucyl aminopeptidase)	NaN	NaN	NaN	NaN	NaN	NaN	-0.257018	1.10342	-0.846405		0	0.916889	NaN	0	11	36.3	51.151
34	sp|Q3BPJ8|LEU3_XANC5	leuB XCV3584	3-isopropylmalate dehydrogenase (EC 1.1.1.85) (3-IPM-DH) (Beta-IPM dehydrogenase) (IMDH)	NaN	NaN	NaN	NaN	NaN	NaN	-1.14944	0.670061	0.479379		0	0.934113	NaN	0	6	28.6	38.218
35	sp|Q3BQ83|SUCC_XANC5	sucC XCV3349	Succinate--CoA ligase [ADP-forming] subunit beta (EC 6.2.1.5) (Succinyl-CoA synthetase subunit beta) (SCS-beta)	NaN	NaN	NaN	NaN	NaN	NaN	-0.600863	1.15438	-0.553514		0	0.952077	NaN	0	6	23.9	41.425
36	sp|Q3BQG0|TOLB_XANC5	tolB XCV3272	Tol-Pal system protein TolB	NaN	NaN	NaN	NaN	NaN	NaN	-0.686249	1.14736	-0.461112		0	0.970745	NaN	0	11	34.9	47.056
37	sp|Q3BR53|GPMA_XANC5	gpmA XCV3029	2,3-bisphosphoglycerate-dependent phosphoglycerate mutase (BPG-dependent PGAM) (PGAM) (Phosphoglyceromutase) (dPGM) (EC 5.4.2.11)	NaN	NaN	NaN	NaN	NaN	NaN	0.445892	0.699489	-1.14538		0	0.98992	NaN	0	5	26.1	27.984
38	sp|Q3BRP9|PNP_XANC5	pnp XCV2833	Polyribonucleotide nucleotidyltransferase (EC 2.7.7.8) (Polynucleotide phosphorylase) (PNPase)	NaN	NaN	NaN	NaN	NaN	NaN	0.300749	-1.11586	0.815111		0	1	NaN	0	7	12.6	75.509
39	sp|Q3BUN6|DGOD_XANC5	dgoD XCV1796	D-galactonate dehydratase (GalD) (EC 4.2.1.6)	NaN	NaN	NaN	NaN	NaN	NaN	1.04776	-0.10358	-0.944178		0	0.900582	NaN	0	5	24.1	41.986
40	sp|Q3BUT0|ENO_XANC5	eno XCV1752	Enolase (EC 4.2.1.11) (2-phospho-D-glycerate hydro-lyase) (2-phosphoglycerate dehydratase)	NaN	NaN	NaN	NaN	NaN	NaN	0.213814	-1.08961	0.8758		0	0.799935	NaN	0	11	34.7	45.958
41	sp|Q3BVB8|DNAK_XANC5	dnaK XCV1564	Chaperone protein DnaK (HSP70) (Heat shock 70 kDa protein) (Heat shock protein 70)	1.65065	-0.919393	0.0810559	-0.084039	-1.63946	NaN	-0.1308	0.811362	0.23062		0.73341	0.111231	-1.16548	-1.71555	4	10.5	68.751
42	sp|Q3BWU8|MDH_XANC5	mdh XCV1034	Malate dehydrogenase (EC 1.1.1.37)	NaN	NaN	NaN	NaN	NaN	NaN	-0.40398	1.13879	-0.734813		0	0.812984	NaN	0	15	56.1	34.878
43	sp|Q3BWY6|EFTU_XANC5	tuf1 tufA XCV0984; tuf2 tufB XCV0996	Elongation factor Tu (EF-Tu) (EC 3.6.5.3)	NaN	NaN	NaN	NaN	NaN	NaN	0.0357415	0.98165	-1.01739		0	0.826533	NaN	0	10	35.4	43.143
44	tr|Q3BMZ4|Q3BMZ4_XANC5	XCV4138	TonB-dependent outer membrane receptor	NaN	NaN	NaN	-1.47008	NaN	NaN	0.707415	0.227087	0.535583		0	0.854828	-1.96011	0	19	33.9	108.9
45	tr|Q3BNH2|Q3BNH2_XANC5	icd XCV3960	Isocitrate dehydrogenase [NADP] (EC 1.1.1.42) (Oxalosuccinate decarboxylase)	NaN	NaN	NaN	NaN	NaN	NaN	0.499492	0.651853	-1.15135		0	0.787302	NaN	0	10	21.8	80.363
46	tr|Q3BNQ0|Q3BNQ0_XANC5	XCV3882	Putative endonuclease	NaN	NaN	NaN	1.40304	0.0703713	-1.3948	NaN	0.158123	-0.23673		0.0203027	1	0.0655058	0.0621843	4	24.1	29.262
47	tr|Q3BNZ9|Q3BNZ9_XANC5	XCV3783	Putative secreted protein	NaN	NaN	NaN	0.787023	0.386392	-0.760577	-1.33947	NaN	0.92663		0.118327	0.974143	0.344032	0.332331	4	24.3	22.038
48	tr|Q3BPG3|Q3BPG3_XANC5	XCV3619	DJ-1/PfpI domain-containing protein	NaN	NaN	NaN	NaN	NaN	NaN	-0.791581	-0.332255	1.12384		0	0.869474	NaN	0	8	33.2	24.325
49	tr|Q3BPH0|Q3BPH0_XANC5	oprP2 XCV3612	Phosphate-selective porin P	NaN	NaN	NaN	NaN	NaN	NaN	-0.411033	-0.728983	1.14002		0	0.885	NaN	0	6	20.2	44.125
50	tr|Q3BPI4|Q3BPI4_XANC5	maeB XCV3598	NADP-dependent malic enzyme (EC 1.1.1.40)	NaN	NaN	NaN	NaN	NaN	NaN	1.15414	-0.608285	-0.545853		0	1	NaN	0	6	18.7	83.676
51	tr|Q3BPP8|Q3BPP8_XANC5	XCV3534	TonB-dependent outer membrane receptor	NaN	NaN	NaN	NaN	NaN	NaN	0.720333	0.421396	-1.14173		0	1	NaN	0	11	20	113.99
52	tr|Q3BPS8|Q3BPS8_XANC5	gltA XCV3504	Citrate synthase	NaN	NaN	NaN	NaN	NaN	NaN	0.6267	0.526552	-1.15325		0	1	NaN	0	10	37.3	47.832
53	tr|Q3BPU2|Q3BPU2_XANC5	tktA XCV3490	Transketolase (EC 2.2.1.1)	NaN	NaN	NaN	NaN	NaN	NaN	-0.0825615	1.03872	-0.95616		0	1	NaN	0	9	19.1	72.504
54	tr|Q3BPW3|Q3BPW3_XANC5	gapA XCV3469	Glyceraldehyde-3-phosphate dehydrogenase (EC 1.2.1.-)	NaN	NaN	NaN	NaN	NaN	NaN	-1.02234	0.0462872	0.976053		0	1	NaN	0	13	44.7	35.959
55	tr|Q3BPX0|Q3BPX0_XANC5	fbaB XCV3462	Fructose-bisphosphate aldolase (EC 4.1.2.13)	NaN	NaN	NaN	NaN	NaN	NaN	0.49846	0.652797	-1.15126		0	1	NaN	0	15	57.8	36.305
56	tr|Q3BPX3|Q3BPX3_XANC5	cysK XCV3459	Cysteine synthase (EC 2.5.1.47)	NaN	NaN	NaN	NaN	NaN	NaN	-1.0849	0.884862	0.200037		0	1	NaN	0	14	65.2	34.073
57	tr|Q3BQ84|Q3BQ84_XANC5	sucD XCV3348	Succinate--CoA ligase [ADP-forming] subunit alpha (EC 6.2.1.5) (Succinyl-CoA synthetase subunit alpha) (SCS-alpha)	NaN	NaN	NaN	NaN	NaN	NaN	-0.975369	1.02293	-0.047564		0	1	NaN	0	5	31.6	29.591
58	tr|Q3BQD1|Q3BQD1_XANC5;tr|Q3BQD5|Q3BQD5_XANC5	XCV3301/XCV3297	TonB-dependent outer membrane receptor	NaN	NaN	NaN	-1.48635	NaN	NaN	0.685349	0.388858	0.41214		0	1	-1.9818	0	14	30.9	85.74
59	tr|Q3BQD3|Q3BQD3_XANC5	XCV3299	TonB-dependent outer membrane receptor	NaN	NaN	NaN	NaN	NaN	NaN	1.09973	-0.854731	-0.245001		0	1	NaN	0	15	33.3	86.36
60	tr|Q3BQK9|Q3BQK9_XANC5	XCV3223	Putative secreted protein	NaN	NaN	NaN	NaN	NaN	NaN	-1.09734	0.859927	0.237415		0	1	NaN	0	23	57.8	64.457
61	tr|Q3BQR1|Q3BQR1_XANC5	XCV3171	Putative secreted protein	NaN	NaN	NaN	NaN	NaN	NaN	-1.15377	0.617014	0.536757		0	1	NaN	0	8	63.5	19.799
62	tr|Q3BRR7|Q3BRR7_XANC5	XCV2815	Tfp pilus adhesin	NaN	NaN	NaN	NaN	NaN	NaN	-0.982213	1.01689	-0.034673		0	1	NaN	0	20	27.4	131.68
63	tr|Q3BRY8|Q3BRY8_XANC5	dapA2 XCV2744	Dihydrodipicolinate synthetase (EC 4.2.1.52)	NaN	NaN	NaN	NaN	NaN	NaN	-0.66738	-0.48237	1.14975		0	1	NaN	0	8	40.1	31.883
64	tr|Q3BSE9|Q3BSE9_XANC5	sodM XCV2583	Superoxide dismutase (EC 1.15.1.1)	NaN	NaN	NaN	NaN	NaN	NaN	-1.09926	0.243491	0.855769		0	1	NaN	0	10	85.2	22.703
65	tr|Q3BSN1|Q3BSN1_XANC5	XCV2501	Putative carbon-nitrogen hyrolase family protein	NaN	NaN	NaN	NaN	NaN	NaN	-1.01922	0.0396108	0.979606		0	1	NaN	0	3	16.3	32.691
66	tr|Q3BT30|Q3BT30_XANC5	XCV2352	Putative carboxymuconolactone decarboxylase	NaN	NaN	NaN	NaN	-0.736338	NaN	0.591508	1.09648	-0.951654		0	0.775	-0.981784	0	6	54.1	15.046
67	tr|Q3BTE9|Q3BTE9_XANC5	alkH XCV2233	2-dehydro-3-deoxy-phosphogluconate aldolase (EC 4.1.2.14)	NaN	NaN	NaN	NaN	NaN	NaN	-0.477293	-0.671926	1.14922		0	0.763077	NaN	0	6	43.4	22.787
68	tr|Q3BTI0|Q3BTI0_XANC5	ppsA XCV2202	Phosphoenolpyruvate synthase (PEP synthase) (EC 2.7.9.2) (Pyruvate, water dikinase)	NaN	NaN	NaN	NaN	NaN	NaN	1.06946	-0.157653	-0.911809		0	0.683233	NaN	0	13	19.1	85.974
69	tr|Q3BTW8|Q3BTW8_XANC5	fadB XCV2064	3-hydroxyacyl-CoA dehydrogenase (EC 1.1.1.35)	NaN	NaN	NaN	NaN	NaN	NaN	-0.461233	1.14738	-0.686143		0	0.692667	NaN	0	9	21	85.676
70	tr|Q3BUJ4|Q3BUJ4_XANC5	XCV1838	aldehyde dehydrogenase (NAD(+)) (EC 1.2.1.3)	NaN	NaN	NaN	NaN	NaN	NaN	-0.578572	1.1547	-0.576128		0	0.70231	NaN	0	3	11.4	54.015
71	tr|Q3BUM7|Q3BUM7_XANC5	XCV1805	Putative alpha-xylosidase	NaN	NaN	NaN	NaN	NaN	NaN	-0.918942	-0.146053	1.06499		0	0.722087	NaN	0	14	17	108.8
72	tr|Q3BV64|Q3BV64_XANC5	phoX XCV1618	Phosphate-binding protein PstS	NaN	NaN	NaN	NaN	NaN	NaN	-1.08283	0.888703	0.194128		0	0.732647	NaN	0	12	56.9	35.657
73	tr|Q3BV65|Q3BV65_XANC5	pstS XCV1617	Phosphate-binding protein PstS	NaN	NaN	NaN	NaN	NaN	NaN	-1.14564	0.69782	0.447824		0	0.743582	NaN	0	13	61.4	37.707
74	tr|Q3BVA4|Q3BVA4_XANC5	sucA XCV1578	oxoglutarate dehydrogenase (succinyl-transferring) (EC 1.2.4.2)	NaN	NaN	NaN	NaN	NaN	NaN	-1.11718	0.305727	0.811449		0	0.674108	NaN	0	13	17.5	109.3
75	tr|Q3BVA6|Q3BVA6_XANC5	lpd XCV1576	Dihydrolipoyl dehydrogenase (EC 1.8.1.4)	NaN	NaN	NaN	NaN	NaN	NaN	-1.02447	0.973589	0.0508796		0	0.66512	NaN	0	11	34.6	50.435
76	tr|Q3BW57|Q3BW57_XANC5	XCV1275	Putative secreted protein	NaN	NaN	NaN	NaN	NaN	NaN	0.416904	0.724095	-1.141		0	0.656368	NaN	0	4	37.3	18.163
77	tr|Q3BW92|Q3BW92_XANC5	katE XCV1240	Catalase (EC 1.11.1.6)	NaN	NaN	NaN	NaN	NaN	NaN	-0.679943	1.14822	-0.468272		0	0.580744	NaN	0	17	36.6	76.518
78	tr|Q3BWQ6|Q3BWQ6_XANC5	XCV1076	Isocitrate dehydrogenase (EC 1.1.1.41)	NaN	NaN	NaN	NaN	NaN	NaN	-0.29045	1.11307	-0.822623		0	0.587576	NaN	0	3	15.5	35.561
79	tr|Q3BWT5|Q3BWT5_XANC5	cysP XCV1047	ABC transporter sulfate-binding protein	NaN	NaN	NaN	NaN	NaN	NaN	-0.13523	-0.925504	1.06073		0	0.594571	NaN	0	16	61.5	37.677
80	tr|Q3BX24|Q3BX24_XANC5	ilvE XCV0958	Branched-chain-amino-acid aminotransferase (EC 2.6.1.42)	NaN	NaN	NaN	NaN	NaN	NaN	0.371378	0.761179	-1.13256		0	0.601735	NaN	0	7	30.5	39.104
81	tr|Q3BX39|Q3BX39_XANC5	ahpC XCV0943	Alkyl hydroperoxide reductase C (EC 1.11.1.26) (Peroxiredoxin) (Thioredoxin peroxidase)	NaN	NaN	NaN	NaN	NaN	NaN	-1.14071	0.725542	0.41517		0	0.608976	NaN	0	8	60.4	20.462
82	tr|Q3BXA0|Q3BXA0_XANC5	XCV0882	ABC transporter substrate-binding protein	NaN	NaN	NaN	NaN	NaN	NaN	-0.83165	1.10956	-0.277911		0	0.6238	NaN	0	7	35.3	37.551
83	tr|Q3BY44|Q3BY44_XANC5	XCV0588	Putative secreted protein	NaN	NaN	NaN	NaN	NaN	NaN	1.15466	-0.585244	-0.569421		0	0.631544	NaN	0	6	27.5	25.147
84	tr|Q3BY96|Q3BY96_XANC5	XCV0536	Putative secreted lipase	NaN	NaN	NaN	-0.882564	0.718939	NaN	1.07204	-1.20996	0.301543		0.0433526	1	-0.136354	-0.129719	11	48.6	45.098
85	tr|Q3BZ94|Q3BZ94_XANC5	glnA XCV0188	Glutamine synthetase (EC 6.3.1.2)	NaN	NaN	NaN	-1.39257	NaN	NaN	0.347693	0.966276	0.0785972		0	0.647948	-1.85676	0	11	35.6	51.845
86	tr|Q3BZI1|Q3BZI1_XANC5	XCV0101	Aminotransferase (EC 2.6.1.-)	NaN	NaN	NaN	NaN	NaN	NaN	-0.379154	-0.754977	1.13413		0	0.754848	NaN	0	9	38.5	43.14
87	tr|Q3BZR2|Q3BZR2_XANC5	fadL XCV0020	FadL family outer membrane protein	NaN	NaN	NaN	NaN	NaN	NaN	0.7218	-1.14145	0.419647		0	0.616247	NaN	0	10	32.3	47.302
